# Heterochrony in *orthodenticle* expression is associated with ommatidial size variation between *Drosophila* species

**DOI:** 10.1101/2021.03.17.435774

**Authors:** Montserrat Torres-Oliva, Elisa Buchberger, Alexandra D. Buffry, Maike Kittelmann, Genoveva Guerrero, Lauren Sumner-Rooney, Pedro Gaspar, Georg C. Bullinger, Javier Figueras Jimenez, Fernando Casares, Saad Arif, Nico Posnien, Maria D. S. Nunes, Alistair P. McGregor, Isabel Almudi

## Abstract

The compound eyes of insects exhibit extensive variation in ommatidia number and size, which affects how they see and underlies adaptations in their vision to different environments and lifestyles. However, very little is known about the genetic and developmental bases of differences in compound eye size. We previously showed that the larger eyes of *Drosophila mauritiana* compared to *D. simulans* is generally caused by differences in ommatidia size rather than number. Furthermore, we identified an X-linked chromosomal region in *D. mauritiana* that results in larger eyes when introgressed into *D. simulans*. Here, we used a combination of fine-scale mapping and gene expression analysis to further investigate positional candidate genes on the X chromosome. We found earlier expression of *orthodenticle (otd)* during ommatidial maturation in third instar larvae in *D. mauritiana* than in *D. simulans*, and we show that this gene is required for the correct organisation and size of ommatidia in *D. melanogaster*. We discovered that the activity of an *otd* eye enhancer is consistent with the difference in the expression of this gene between species, with the *D. mauritiana* enhancer sequence driving earlier expression than that of *D. simulans*. We also identified potential direct targets of Otd that are differentially expressed between *D. mauritiana* and *D. simulans* during ommatidial maturation. Taken together, our results suggest that differential timing of *otd* expression contributes to natural variation in ommatidia size between *D. mauritiana* and *D. simulans,* which provides new insights into the mechanisms underlying the regulation and evolution of compound eye size in insects.
