## Supplementary material for "Heterochrony in *orthodenticle* expression is associated with ommatidial size variation between *Drosophila* species": Data S1

### Sheet: Sheet1
		YVF female YVF_1_
		FIJI measurements on synchrotron surface screen shot
		frontal		central		posterior
		diameter	area	diameter	area	diameter	area
		17.145	275.282	18.143	247.706	16.983	265.409
		17.06	281.148	18.979	255.776	16.821	262.57
		17.414	278.976	18.198	246.905	15.893	244.82
		16.688	283.713	18.475	249.63	17.649	262.26
		16.664	278.976	19.03	257.549	16.978	254.318
				17.976	238.863	17.045	244.691
				18.76	248.94
	average	16.9942	279.619	18.5087	249.338	16.8948	255.678
		Tam16 female T16_1_
		FIJI measurements on synchrotron surface screen shot
		frontal		central		posterior
		diameter	area	diameter	area	diameter	area
		19.448	309.144	18.984	271.856	17.151	267.974
		19.006	305.916	19.956	269.898	17.124	275.2
		19.123	315.442	18.772	265.3	16.525	255.423
		18.57	309.357	19.356	276.69	17.569	272.642
		18.736	309.907	20.104	277.556	17.901	272.937
				19.131	282.666	17.078	257.963
				19.354	266.741
	average	18.9766	309.953	19.3796	272.958	17.2247	267.023
