## Supplementary material for "Heterochrony in *orthodenticle* expression is associated with ommatidial size variation between *Drosophila* species": Data S2

### Sheet: A
Line	Geno	Individual	O_Av_Area (µm^2)	E_Av_Area (µm^2)	Omm number	Areabynumber	T1_tibia_length (µm)	Facet Diameter (µm)
17	YVF	17-YVF-2	193.547	116329	879	132.342	470.419	15.6981
17	YVF	17-YVF-4	203.229	124920	863	144.751	467.835	16.086
17	YVF	17-YVF-5	195.391	118881	866	137.276	465.13	15.7728
17	YVF	17-YVF-7	189.466	122088	905	134.904	478.81	15.5317
17	YVF	17-YVF-9	197.33	118619	893	132.832	473.628	15.8508
17	YF	17-YF-1	199.607	126500	904	139.934	479.659	15.942
17	YF	17-YF-2	207.49	126353	855	147.782	484.784	16.2538
17	YF	17-YF-3	215.67	126763	888	142.751	477.366	16.571
17	YF	17-YF-4	217.886	129865	896	144.938	484.007	16.656
17	YF	17-YF-6	203.99	128314	895	143.368	491.08	16.1161
17	YF	17-YF-7	193.909	116487	881	132.222	467.725	15.7128
17	YF	17-YF-8	201.11	121296	854	142.033	466.884	16.0019
17	YF	17-YF-9	208.443	125133	858	145.842	470.232	16.291
18	YVF	18-YVF-1	213.403	126918	872	145.548	488.169	16.4837
18	YVF	18-YVF-2	205.742	119620	859	139.255	466.413	16.1851
18	YVF	18-YVF-3	207.558	124273	887	140.105	462.018	16.2564
18	YVF	18-YVF-4	210.247	120426	886	135.921	485.312	16.3614
18	YVF	18-YVF-5	213.572	125902	881	142.908	462.497	16.4903
18	YVF	18-YVF-6	196.624	114992	832	138.212	452.473	15.8225
18	YVF	18-YVF-7	205.631	128434	919	139.754	472.196	16.1808
18	YF	18-YF-1	208.228	126815	895	141.692	469.4	16.2826
18	YF	18-YF-2	203.84	127867	866	147.652	476.039	16.1102
18	YF	18-YF-4	193.2	123674	910	135.905	472.108	15.6841
18	YF	18-YF-5	210.152	132055	913	144.638	488.526	16.3577
18	YF	18-YF-6	210.271	123848	863	143.508	459.843	16.3623
18	YF	18-YF-7	211.127	132987	919	144.708	482.928	16.3956
16	YVF	16-YVF-1	209.701	120801	880	137.274	464.648	16.3401
16	YVF	16-YVF-2	207.004	120912	863	140.106	451.34	16.2347
16	YVF	16-YVF-4	206.63	126264	905	139.518	471.891	16.22
16	YVF	16-YVF-5	213.622	129155	908	142.242	480.978	16.4922
16	YVF	16-YVF-6	207.089	139700	1003	139.282	468.592	16.238
16	YVF	16-YVF-7	222.912	131964	911	144.856	472.191	16.847
16	YVF	16-YVF-8	214.223	123568	842	146.756	459.289	16.5154
16	YVF	16-YVF-9	217.652	136007	928	146.559	475.529	16.647
16	YVF	16-YVF-10	219.711	140264	952	147.336	478.094	16.7256
16	YVF	16-YVF-11	212.41	128918	910	141.668	481.31	16.4453
16	YF	16-YF-1	211.481	128367	960	133.716	483.445	16.4093
16	YF	16-YF-3	199.969	123072	916	134.358	453.924	15.9564
16	YF	16-YF-4	212.603	127359	919	138.585	472.138	16.4528
16	YF	16-YF-7	197.347	130757	941	138.956	467.944	15.8515
16	YF	16-YF-9	210.588	129098	910	141.866	479.869	16.3746
16	YF	16-YF-10	197.287	128790	890	144.708	437.425	15.8491
14	YF	14-YF-2	208.011	128925	894	144.212	473.761	16.2742
14	YF	14-YF-5	207.416	133421	956	139.562	471.529	16.2508
14	YF	14-YF-6	214.251	136684	901	151.703	451.164	16.5164
14	YF	14-YF-7	217.124	135225	920	146.984	450.578	16.6268
14	YF	14-YF-8	214.809	128181	877	146.159	447.588	16.5379
14	YF	14-YF-10	216.162	128491	895	143.566	467.669	16.5899
14	YF	14-YF-11	218.958	136769	934	146.433	476.41	16.6969
14	YVF	14-YVF-7	203.837	117721	884	133.169	460.787	16.1101
14	YVF	14-YVF-10	210.315	123452	904	136.562	453.533	16.364
14	YVF	14-YVF-11	204.492	128501	900	142.779	451.719	16.1359
14	YVF	14-YVF-12	206.738	120811	878	137.598	443.191	16.2243
14	YVF	14-YVF-14	207.304	124849	910	137.197	456.599	16.2465
14	YVF	14-YVF-16	210.602	117012	863	135.587	467.49	16.3752

### Sheet: B
Table S2.B Phenotypic and Molecular Markers
Marker Name	Type	Primers	Physical Location: D. simulans (flybase (FB2017_05))	Physical location: D. melanogaster (flybase (FB2021_01))	ILs Genotyped
y	visible (yellow body)	N/A	X:178,985..183,216	X:356,509..361,245	All
X_1.0	EcoR1 Site (YVF)	GCCAGTGAAATTGCCTTCAT	X:935304-935323	X:1152894-1152913	IL1, 3 and 4
		GCTTTAAGGGGACGGAAAGT	X:935961-935980	X:1153541-1153560
X_2.1	EcoR1 Site (TAM16)	CGTTACGGCAATCTTCACG	X:1875664-1875682	N/A	IL1, 3 and 4
		AGGCAGCGAGATGTCGTACT	X: 1876292-1876312	X:2144505-2144525
X_5.1	EcoR1 Site (TAM16)	GAGCAGCAGCAGCAGTTCT	X:4617174-4617193	N/A	IL1, 3 and 4
		CAGCTGTCCAGTTTCCGACT	X:4617885-4617904	X:5067798-5067817
X_2.9	EcoR1 Site (TAM16)	CATCCATCAAAGCCAAATCA	X:2739573-2739593	X:3062885-3062906	IL1, 3 and 4
		CCATGCACATGTCTTTCGAG	N/A	X:3063477-3063493
X_4.0	EcoR1 Site (YVF)	TTTTCCCCTCGAACCAAAAT	X:3774002-3774022	X:4180268-4180288	IL1, 3 and 4
		GATGGGGGAGCAATAAAGTG	X:3774604-3774623	X:4180869-4180888
X_5.8	EcoR1 Site (TAM16)	AGTCCGTTGAGCAGAGGTGT	X:5480810-5480831	X:5961969-5961989	IL1, 3 and 4
		TCGATAAGCCACTGCATCTG	X:5481418-5481437	N/A
X_7.0	EcoR1 Site (TAM16)	CAGCTTCAACTGGGAACTGC	X:6584192-6584211	X:7109331-7109350	IL1, 3 and 4
		GTGGAGAAAGGGGAGTGGTT	X:6584903-6584922	X:7110021-7110040
X_7.3	EcoR1 Site (TAM16)	AGTTTTCCACTCGCCTCGTA	X:6910738-6910758	X:7448483-7448503	IL1, 3 and 4
		TTTCGCTGTAACCCTTTTGC	X:6911498-6911517	X:7449235-7449252
X_8.16	EcoR1 Site (TAM16)	ACCGGATCCTCCTTTTCTTG	X:7724575-7724595	N/A	IL9.1a and b
		GCGAGACCAACCTCATCACT	X:7725175-7725195	X:8271203-8271223
X_8.3	EcoR1 Site (YVF)	GTTCGCCAGCAAATCGTAAT	X:7865668-7865687	X:8411588-8411607	All
		TCAACAGCGTATACCCGAAA	X:7866194-7866213	N/A
X_8.42	EcoR1 Site (YVF)	CCATCCCCTACCTTTCAAAC	X:7982142-7982162	N/A	IL9.1a and b
		CATATCAATCTGAAAACTGTGGTT	X:8468028-8468048	N/A
X_8.767	EcoR1 Site (TAM16)	TTTCGACTTTGGTCGTGTTG	X:8294166-8294185	X:8850663-8850682	IL9.1a and b, IL9.2 and IL9.3
		TTTGAACACAGTTCGATTGGA	X:8294730-8294750	N/A
X_8.84	EcoR1 Site (TAM16)	AGCCAGTTTTCCATCCCATA	X:8387618-8387637	X:8947963-8947982	IL9.2
		GAAAGCCCCCTTTTAAGGAA	X:8388117-8388135	N/A
X_8.9	EcoR1 Site (TAM16)	CCCATTTTTGAACACAGTTCG	X:8448488-8448508	N/A	IL1, 3 and 4
		GGACCGCAATTTATTTGCAT	X:8449079-8449098	X:9018077-9018096
X9.92	EcoR1 Site (YVF)	TGAGGGATTGCAGTCAAAGA	X:9449436-9449455	X:10028944-10028963
		TCACCATCGAAAAGCATCTG	X:9449916-9449936	X:10029425-10029445
X_10.05	EcoR1 Site (YVF)	TTGAGCAGAATCCCAAGACC	N/A	X:10046095-10046115	IL9.1a and b, IL9.2 and IL9.3
		GGTCAAGGGGTAAAGGGGTA	N/A	X:10046560-10046543
X_10.5	EcoR1 Site (YVF)	AAGACTTCGGGGGAATCACT	N/A	N/A	IL1, 3 and 4
		GAGGACACCAAGAAGGTGGA	X:9877290-9877310	X:10523316-10523336
v	visible (vermillion eyes)	N/A	X:10,264,389..10,266,078	X:10,923,972..10,925,631	X introgression
X_11.2	EcoR1 Site (YVF)	TGGCGAGCTGAAAGTGGAGAA	X:10671746-10671766	X:11363840-11363860	X introgression
		GGCTTGCTTCGTTCTAATCG	X:10672346-10672363	X:11364440-11364457
X_14.8	EcoR1 Site (YVF)	TGTTCCGGACGATATCATGT	X:13989161-13989182	X:13989161-13989182	X introgression
		TTTGCGCTAGGTGTGTGTGT	X:13989865-13989884	X:13989865-13989884
f	visible (forked bristles)	N/A	X:16,253,631..16,275,125	X:17,232,942..17,280,964	All
Notes:
D. melanogaster coordinates for marker X_10.05 are based on a previous version of Flybase (FB2014_01) as we couldn’t find any hits in the most recent version of Flybase.
For D. simulans coordinates we used FB2017_05 because the last NCBI annotation update for this species that was imported into this version.\

### Sheet: C
FIL	Marker	pvalue
1	178985	0.000783
1	935304	0.000783
1	1875664	0.072
1	3062885	0.73
1	4180268	0.224
1	4617174	0.005863
1	5480810	0.000266
1	6584192	1.489e-05
1	6910738	2.617e-05
1	7865668	4.36e-07
1	8448488	5e-07
1	9877290	0.000126
1	10264389	0.0007
3	178985	0.00082
3	935304	0.00084
3	1875664	0.0456
3	3062885	0.12
3	4180268	0.1869
3	4617174	0.63
3	5480810	0.9725
3	6584192	0.3866
3	6910738	0.124
3	7865668	0.004
3	8448488	0.004
3	9877290	0.00039
3	10264389	0.0008
4	178985	0.03
4	935304	0.03
4	1875664	0.724
4	3062885	0.6626
4	4180268	0.3739
4	4617174	0.826
4	5480810	0.8296
4	6584192	0.392
4	6910738	0.366
4	7865668	0.3692
4	8448488	0.1011
4	9877290	0.031
4	10264389	0.031
