## Supplementary material for "Heterochrony in *orthodenticle* expression is associated with ommatidial size variation between *Drosophila* species": Data S4

### Sheet: Hoja1
name	strain	rows	positive rows
270315_100_tam16_1_RGB	TAM16	2	1
270315_100_tam16_5_RGB	TAM16	3	1
270315_100_tam16_6_RGB	TAM16	3	2
270315_100_tam16_4_RGB	TAM16	4	2
010415_110_tam16_1	TAM16	4	2
270315_100_tam16_2bis_RGB	TAM16	5	2
270315_100_tam16_3_RGB	TAM16	5	3
010415_110_tam16_2	TAM16	6	4
010415_110_tam16_5	TAM16	6	3
230215_L3_1245_tam16_4	TAM16	8	4
010415_110_tam16_4	TAM16	8	3
010415_110_tam16_6	TAM16	9	4
010415_110_tam16_7	TAM16	9	4
240215_otd_L3_1645_tam16_1	TAM16	10	8
230215_L3_1245_tam16_2	TAM16	10	3
230215_L3_1445_tam16_3	TAM16	11	5
260115_otd_L3_tam16_1	TAM16	14	8
240215_otd_L3_1645_tam16_5	TAM16	14	7
010415_110_tam16_3	TAM16	14	8
240215_otd_L3_1645_tam16_4	TAM16	15	8
230215_L3_1445_tam16_2	TAM16	16	7
010415_110_tam16_8	TAM16	16	9
260115_otd_L3_tam16_2	TAM16	17	9
240215_otd_L3_1645_tam16_2	TAM16	17	10
230215_L3_1445_tam16_4	TAM16	17	8
230215_L3_1445_tam16_1	TAM16	19	9
230215_L3_1245_tam16_1	TAM16	20	10
240215_otd_L3_1645_tam16_3	TAM16	21	9
230215_L3_1245_tam16_3	TAM16	21	11
010415_100_yvf_5_RGB	yvf	3	0
010415_100_yvf_2_RGB	yvf	5	2
010415_100_yvf_1_RGB	yvf	6	3
010415_100_yvf_3_RGB	yvf	8	3
010415_100_yvf_6bis_RGB	yvf	8	3
240215_otd_L3_1445_yvf_6	yvf	11	3
230215_L3_1245_yvf_4	yvf	11	4
230215_L3_1245_yvf_1	yvf	14	3
240215_otd_L3_1645_yvf_2	yvf	15	5
240215_otd_L3_1445_yvf_3	yvf	17	7
240215_otd_L3_1645_yvf_5	yvf	18	6
240215_otd_L3_1445_yvf_1	yvf	20	8
230215_L3_1245_yvf_2	yvf	19	8
230215_L3_1245_yvf_3	yvf	19	7
230215_L3_1245_yvf_5	yvf	19	6
240215_otd_L3_1445_yvf_2	yvf	21	7
240215_otd_L3_1645_yvf_1	yvf	21	9
260115_otd_L3_yvf_2bis	yvf	22	9
240215_otd_L3_1445_yvf_4	yvf	23	11
240215_otd_L3_1445_yvf_5	yvf	23	10
240215_otd_L3_1645_yvf_3	yvf	23	9
240215_otd_L3_1645_yvf_4	yvf	24	8
