## Supplementary material for "Heterochrony in *orthodenticle* expression is associated with ommatidial size variation between *Drosophila* species": Data S8

### Sheet: Hoja1
Gene	Fwd	Rev
CG1632	CAACATGACGGTGGA	CCACAATACAGAGCGTTGGG
Es2	CGACTAGAACACCTGCCACA	CTCTGCGGAGAGCTTCTCAT
Sptr	TTGGCCGTGAGTTCGCCCAG	GCCGGGCGCGTAGTTCAACA
CG11212	TGGCGAAGGCAATGATGAAAC	CGCCGTTCATATCCACGTTC
spirit	GCCCAAGACCTGCTACTTTG	CTTTTCAGCGGCACCTTTAG
otd	ATAGAAGCCTGAGGCCAGTG	CTGTACTCTAGATTCGGGCAGA
Ppt1	TGATCGTGGAGCAGACAAAG	TGTCCGAGAGAAATGTGCTG
CG1885	TATTCACATCGCCGCGCTGC	CAGATGCTCCACCGTCGGCC
