## Supplementary material for "Heterochrony in *orthodenticle* expression is associated with ommatidial size variation between *Drosophila* species": Data S9

### Sheet: Hoja1
APRE	Sequence
D. mauritiana APRE 6	AATGGGAAAATTAATTTTATAAAACAGCTGTGCGGCAAAGTTTCCCTTCTTCGCTTCTCCCCTCATTTTTCGCAGCAGACAAATCCTTTTGCAACAAAGGAAAAGGGAAAATGGAAAACGTATAGAAAAAAAAAGAGTTGGCTAAGTTTAGGTGCGCTCTCGCTCCCGCCCTCTCGCTCGCACCCATCGTTGCCGTCTCCTTCTCGCTCGTATTCCAACCCCCGACGAAGAACAGCTGAAAACGAGGCGAACATATCTGGAATCCGAGGTGATAGAGGCAGAAGGAGGGGGCCACGAGAAGGGGTAGGCTACTACACCATGGAAAAAGTCCATTATGAATATAGGATCTATCAGAGATATAGTATTATATAGTATGATCTAACTAAAAGCTTCATGAAA…
D. mauritiana APRE 7-8	GACGTCGCGTCTGTTTGTTTAGGTGTCCACGATGATAGGGCCTAAACAAACAGACCCAATTCCCTAGCGCCGTTGGCCCAAAAACTGCCAAATGGCCCAAAAACGATCACGGTTTCCGGTCGCTGGAAAAACTGTCATCTCCTTTTGGTAATTTCTTGGGCAAACACAGCCGCAACATCGATCGTTTTTGTACACTGCAACTGCAATGAAAACACACAACGTCAGGCGAGCGCACAAAAAATAAACATTATTGGCAACAGCTACATTGATCTATCGATTTGTTTGCTTTTCTTCTGCTTCTGCTTTTGCCTTGCTTTTGCTTTGCTTTTGCTTTGCTTTGCTTTTGCTTTGCTTGCCCTTGCTTTGTTAGCCGCTGCTTTTGTCCGTGTAATTTGAGGA…
D. simulans APRE 7-8	GACGTCCGTCTGTTTGTTTAGGTGTCCACGATGATAGGGCCTAAACAAACAGACCCAATTCCCTAGCGCCGTTGGCCCAAAAACTGCCAAATGGCCCAAAAACGATCACAGTTTCCGGTCGCTGGAAAAACTGTCATCTCCTTTTGGTAATTTCTTGGGCAAACACAGCCGCAACATCGATCGTTTTTGTACACTGCAACTGCAATGAAAACACACAACGTCAGGCGAGCGCACAAAAAATAAACATTATTGGCAACAGCTACATTGATCTATCGATTTGTTTGCTTTTCTTCTGCTTCTGCTTTTACCTTGCTTTTGCTTTGCTTTTGCTTTGCTTTTGCTTTGCTTTGCTTTGCTTGCCCTTGCTTTGTTAGCCGCTGCTTTTGTCCGTGTAATTTG…
D. mauritiana	TTGAAATTGAATACCGCACATGGAATACGGAATACGGAACTATTTGTCACATCCAGGGAGAAAGATATCCACATACGATGAGTGTATGTAAAATTTGTTTTGTTTTGTCATGTCGTTTTCATGGCTCAATGCATTCTGGCCTCAAAATGCAGCCGCAAATACATCGAGATCCCGAGACAGAAACAGAAACAGAAACCCAACCGAACCGAACCGAACCCGACCCTGATATAGCACCCGATACGGTGCCCCGATCCCCGATCCCCGATGTGCGATGACAGACGCGGAGCCTGTTCCTCCTGCCCTCCGAATTGCCAAATTACATGCTCACGCGCACACGCAAATTAATAACACATCTGGCTTCAATTCGAGAGGCAGGGCAGCGATAAAAAAAAGAACACA…
APRE 11
D. simulans APRE 11	GAATTAGCACGAACACCTCTCGCATTGTTTTGAAATAGAATACCGCACATGGAATACGGAATACGGAACTATTTGTCACATCCAGAGAGAAAGATATCCACATACGATGAGTGTATGTAAAATTTGTTTTGTTTTGTCATGTCGTTTTCATGGCTCAATGCATTCTGGCCTCAAAATGCAGCCGCAAATACATCGAGATCCCGAGATGCGAAAGACAAAAAGCACCGAAACAGAAACAGAAACCCAAACCCAAAGCGAACCGAACCGAACCCGACCCTGATATAGCACCCGATACGGTGCCCCGATCCCCGATGTGCGATGACAGACCCGGAGCCTGTTCCTCCTGCCCTCCGAATTGCCAAATTACATGCTCACGCGCACACGCAAATTAATAACACA…
D. mauritiana APRE 16-17	ATTACTTACTCAGGTTAAATATTTTAACATTTTGTGATTGCCACTAATGCTTTTGATAAACATTGTTAACAGCAAAAGTATATTGTGATAAAAACATAATTTAAAACCTTTACAATTCTACACCCTTGATAGTAATATATATCTTAGAAGATAAGTAAGTTCTTATCATATGCCACAATATCCCATTTAGAGGGTATCAGAGAAGACCGCGAGCTGGGGAAGAAGAAGAGGCAGCTGAAGAAATCAGAAGCCGCGAAGAGAATGAAGAAGCAGAGCGCGCGCATCATCCAAAAGAAGGAGGAAGTGGGGGGAATGGGGAGGAAGAAGCAGCAGCAGAATGGCAGCTGCAGGTTACCCGCCCCAAAAAGCAACAACAAAGTCAGCGTGTGTGCTTACGCG…
D. mauritiana APRE 19	ACTTTCTCCCGAATTTTCCGCCCTGTGTTTCTATGCCACACCCTAATTGAGCATCCTTCAATCTTGACCACTTAAAGAAAAAATGATGTAGCAGCTACCGTAAGTCAGATAAAAAAGGGAAAAAAACTGGAAAAGGGGCTGGGGGATATTGGTCAAAAGTTATGGGCTGCGGGGAGTGGGGGAGAAGAGGGGGCCAAAGGGGCAGAGTTGCGGGTCAATCAGTGCCGCGCCTACAAGTGGCGGGCTACCGAAAAGCCCCCTTTTCTTTCCTAATTTGACCCAGCTTATCCAAGGCGTTGTCATTGTTATTATATACATGTGTATATACTAATATATATATGTATGTGTATATATATTTCCAAGCGATGTTGTTTTTCCCCTGTTTGTTTGTTGTTGCTG…
