## Supplementary material for "Heterochrony in *orthodenticle* expression is associated with ommatidial size variation between *Drosophila* species": Data S10

### Sheet: ommatidia diameter
Diameter	Spec_RH
16.15	sim_no
15.69	sim_no
16.95	sim_no
15.22	sim_no
15.98	sim_no
15.81	sim_no
14.93	sim_no
15.37	sim_no
15.63	sim_no
15.60	sim_no
15.00	sim_no
16.30	sim_no
16.08	sim_no
15.09	sim_no
15.15	sim_no
16.09	sim_no
16.28	sim_no
15.10	sim_no
15.17	sim_no
16.00	sim_no
16.84	sim_no
15.44	sim_no
15.66	sim_no
15.46	sim_no
16.03	sim_no
15.59	sim_no
15.62	sim_no
15.88	sim_no
16.52	sim_no
16.39	sim_no
16.45	sim_no
17.84	sim_no
16.58	sim_no
17.81	sim_no
16.11	sim_no
17.44	sim_no
16.32	sim_no
17.65	sim_no
16.55	sim_no
15.85	sim_no
14.87	sim_no
14.18	sim_no
15.32	sim_no
15.16	sim_no
14.94	sim_no
14.87	sim_no
15.06	sim_no
14.90	sim_no
14.49	sim_no
16.86	sim_no
16.50	sim_no
16.44	sim_no
16.51	sim_no
16.80	sim_no
16.38	sim_no
15.82	sim_no
15.09	sim_no
15.32	sim_no
14.79	sim_no
14.96	sim_no
16.39	sim_no
16.30	sim_no
16.02	sim_no
15.71	sim_no
16.10	sim_no
13.68	sim_no
15.49	sim_no
15.85	sim_no
15.71	sim_no
15.78	sim_no
16.39	sim_no
17.78	sim_no
15.79	sim_no
16.52	sim_no
17.53	sim_no
17.13	sim_no
17.34	sim_no
17.09	sim_no
17.56	sim_no
17.11	sim_no
17.65	sim_no
16.41	sim_no
17.07	sim_no
17.81	sim_no
17.43	sim_no
17.20	sim_no
17.49	sim_no
17.64	sim_no
17.90	sim_no
17.58	sim_no
17.19	sim_no
17.75	sim_no
17.17	sim_no
17.45	sim_no
18.08	sim_no
18.22	sim_no
18.03	sim_no
17.42	sim_no
16.87	sim_no
17.41	sim_no
16.97	sim_no
16.70	sim_no
17.14	sim_no
16.13	mau_no
15.66	mau_no
15.37	mau_no
15.60	mau_no
15.89	mau_no
16.26	mau_no
15.67	mau_no
15.68	mau_no
14.77	mau_no
15.52	mau_no
15.48	mau_no
15.79	mau_no
16.06	mau_no
15.78	mau_no
15.62	mau_no
15.63	mau_no
15.44	mau_no
14.99	mau_no
15.50	mau_no
16.20	mau_no
17.21	mau_no
17.40	mau_no
17.45	mau_no
17.69	mau_no
16.36	mau_no
17.47	mau_no
17.05	mau_no
16.78	mau_no
17.34	mau_no
16.56	mau_no
16.60	mau_no
16.67	mau_no
17.11	mau_no
16.51	mau_no
17.86	mau_no
16.76	mau_no
16.59	mau_no
15.35	mau_no
15.87	mau_no
16.16	mau_no
15.63	mau_no
16.13	mau_no
15.39	mau_no
15.58	mau_no
16.13	mau_no
15.85	mau_no
15.91	mau_no
17.83	mau_no
17.89	mau_no
16.80	mau_no
16.87	mau_no
17.58	mau_no
17.96	mau_no
17.90	mau_no
16.92	mau_no
17.08	mau_no
16.76	mau_no
18.10	mau_no
17.13	mau_no
17.06	mau_no
16.62	mau_no
17.25	mau_no
16.72	mau_no
16.60	mau_no
16.90	mau_no
17.06	mau_no
16.32	mau_no
16.62	mau_no
18.18	mau_no
17.27	mau_no
17.38	mau_no
17.21	mau_no
16.75	mau_no
17.07	mau_no
17.22	mau_no
17.34	mau_no
15.93	mau_no
15.44	mau_no
17.01	mau_no
17.10	mau_no
17.03	mau_no
17.14	mau_no
17.24	mau_no
17.06	mau_no
16.26	mau_no
15.59	mau_no
16.38	mau_no
16.34	mau_no
14.97	sim_Rh3
14.92	sim_Rh3
16.33	sim_Rh3
15.46	sim_Rh3
16.22	sim_Rh3
16.20	sim_Rh3
16.32	sim_Rh3
16.29	sim_Rh3
15.29	sim_Rh3
15.77	sim_Rh3
16.07	sim_Rh3
15.94	sim_Rh3
16.22	sim_Rh3
16.10	sim_Rh3
16.10	sim_Rh3
16.30	sim_Rh3
16.48	sim_Rh3
16.75	sim_Rh3
17.51	sim_Rh3
17.46	sim_Rh3
17.99	sim_Rh3
17.95	sim_Rh3
17.01	sim_Rh3
17.25	sim_Rh3
16.55	sim_Rh3
17.41	sim_Rh3
16.29	sim_Rh3
17.55	sim_Rh3
17.40	sim_Rh3
16.45	sim_Rh3
16.27	sim_Rh3
16.98	sim_Rh3
16.77	sim_Rh3
15.85	sim_Rh3
15.20	sim_Rh3
15.52	sim_Rh3
16.06	sim_Rh3
15.39	sim_Rh3
14.97	sim_Rh3
15.13	sim_Rh3
14.68	sim_Rh3
14.37	sim_Rh3
15.01	sim_Rh3
17.73	sim_Rh3
17.51	sim_Rh3
17.16	sim_Rh3
17.71	sim_Rh3
17.85	sim_Rh3
17.62	sim_Rh3
16.69	sim_Rh3
17.10	sim_Rh3
16.61	sim_Rh3
15.87	sim_Rh3
16.09	sim_Rh3
15.06	sim_Rh3
15.75	sim_Rh3
15.95	sim_Rh3
15.91	sim_Rh3
15.28	sim_Rh3
16.03	sim_Rh3
16.49	sim_Rh3
15.13	sim_Rh3
16.86	sim_Rh3
16.06	sim_Rh3
17.18	sim_Rh3
17.14	sim_Rh3
16.14	sim_Rh3
17.05	sim_Rh3
16.25	sim_Rh3
17.00	sim_Rh3
18.33	sim_Rh3
17.74	sim_Rh3
16.97	sim_Rh3
16.89	sim_Rh3
17.54	sim_Rh3
17.38	sim_Rh3
16.74	sim_Rh3
17.57	sim_Rh3
17.71	sim_Rh3
17.87	sim_Rh3
18.02	sim_Rh3
17.02	sim_Rh3
18.24	sim_Rh3
18.87	sim_Rh3
17.00	sim_Rh3
17.62	sim_Rh3
18.69	sim_Rh3
17.72	sim_Rh3
18.01	sim_Rh3
17.60	sim_Rh3
17.69	sim_Rh3
17.78	sim_Rh3
15.77	mau_Rh3
16.44	mau_Rh3
15.48	mau_Rh3
15.64	mau_Rh3
15.65	mau_Rh3
15.84	mau_Rh3
15.12	mau_Rh3
15.21	mau_Rh3
15.84	mau_Rh3
15.93	mau_Rh3
15.98	mau_Rh3
15.63	mau_Rh3
15.23	mau_Rh3
15.94	mau_Rh3
14.88	mau_Rh3
15.71	mau_Rh3
15.35	mau_Rh3
15.45	mau_Rh3
17.87	mau_Rh3
17.44	mau_Rh3
18.21	mau_Rh3
17.94	mau_Rh3
17.50	mau_Rh3
16.94	mau_Rh3
18.42	mau_Rh3
18.96	mau_Rh3
16.70	mau_Rh3
17.26	mau_Rh3
16.57	mau_Rh3
16.79	mau_Rh3
18.01	mau_Rh3
17.67	mau_Rh3
17.77	mau_Rh3
17.38	mau_Rh3
16.28	mau_Rh3
16.28	mau_Rh3
15.84	mau_Rh3
16.63	mau_Rh3
16.89	mau_Rh3
16.82	mau_Rh3
15.98	mau_Rh3
16.90	mau_Rh3
16.81	mau_Rh3
17.64	mau_Rh3
17.70	mau_Rh3
17.32	mau_Rh3
16.90	mau_Rh3
17.97	mau_Rh3
17.94	mau_Rh3
17.75	mau_Rh3
16.43	mau_Rh3
17.25	mau_Rh3
17.95	mau_Rh3
16.87	mau_Rh3
18.39	mau_Rh3
16.69	mau_Rh3
17.38	mau_Rh3
17.50	mau_Rh3
17.72	mau_Rh3
17.33	mau_Rh3
17.69	mau_Rh3
17.89	mau_Rh3
17.41	mau_Rh3
17.84	mau_Rh3
16.85	mau_Rh3
17.49	mau_Rh3
16.61	mau_Rh3
18.62	mau_Rh3
17.87	mau_Rh3
17.06	mau_Rh3
18.16	mau_Rh3
17.28	mau_Rh3
18.56	mau_Rh3
17.72	mau_Rh3
17.35	mau_Rh3
17.37	mau_Rh3
16.92	mau_Rh3
17.45	mau_Rh3
16.51	mau_Rh3
17.34	mau_Rh3
17.53	mau_Rh3
17.31	mau_Rh3
18.13	mau_Rh3

### Sheet: ratio Rh3_noRh3
percent Rh3	spec
49	sim
54	sim
23	sim
43	sim
44	sim
27	sim
35	sim
43	sim
40	sim
45	sim
32	mau
36	mau
44	mau
40	mau
34	mau
38	mau
43	mau
31	mau
29	mau
38	mau
